# HTRF-based identification of small molecules targeting SARS-CoV-2 E protein interaction with ZO-1 PDZ2

**DOI:** 10.1101/2025.07.16.665136

**Authors:** Flavio Alvarez, Florence Larrous, Ariel Mechaly, Benjamin Bardiaux, Quentin Goor, Ahmed Haouz, Blandine Seon-Meniel, Rodolphe ALVES De Sousa, Stéphane Bourg, Bruno Figadere, Nicolas Wolff, Hélène Munier-Lehmann, Célia Caillet-Saguy

## Abstract

The SARS-CoV-2 E protein through its C-terminal PDZ-binding motif (PBM) interacts with several host PDZ-containing proteins, including the ZO-1 protein via its PDZ2 domain, thereby contributing to viral pathogenesis. Targeting this interaction represents a potential therapeutic strategy.

In this study, we determined the X-ray structure of the E PBM peptide in complex with the ZO-1 PDZ2 domain at 1.7 Å resolution. The structure revealed a domain-swapped dimer conformation of ZO-1 PDZ2, with the E PBM peptide conventionally bound within the PDZ domain’s canonical binding groove exhibiting key interactions characteristic of type II PBM–PDZ interactions.

To identify potential inhibitors of the E PBM/ZO-1 PDZ2 interaction, we performed a HTRF screening using a protein-protein interaction-focused library of 1,000 compounds. This led to the identification of 36 hits that disrupted this interaction. Subsequent cytotoxicity and dose-response assays narrowed the selection to 14 promising compounds.

Docking simulations showed that some compounds bind within or near the PBM-binding pocket, supporting a competitive mechanism of interaction inhibition, while others bind at a central interface between the two PDZ monomers, suggesting an inhibition of dimerization, which in turn prevents PBM binding. Thus, the ZO-1 PDZ2–E PBM interaction can be inhibited through both direct and indirect mechanisms.

Finally, antiviral assays using a NanoLuciferase-expressing recombinant SARS-CoV-2 demonstrated that one compound, C19, significantly reduced viral replication, highlighting its potential as a candidate for further therapeutic development.

**Highlights:**

- Crystal structure reveals the binding determinant of E protein PBM to ZO-1 PDZ2 dimer
- HTRF screening identified 36 inhibitors of the E–ZO-1 protein interaction
- Docking revealed dual mechanisms: PBM groove binding and dimer interface disruption
- Compound C19 reduced SARS-CoV-2 replication in a NanoLuc reporter assay
- Targeting E–ZO-1 interaction may prevent barrier loss and systemic COVID-19 effects

**Graphical abstract:** 
