## Supplementary material for "HTRF-based identification of small molecules targeting SARS-CoV-2 E protein interaction with ZO-1 PDZ2": supp table 1

### Sheet: Feuil1
	ZO-1 PDZ dimer		ZO-1 PDZ dimer/ E peptide
Compound	# clustered poses	score range	# clustered poses	score range
C1	4	-58.52..-54.69	2	-60.35..-60.07
C6	4	-114.91..-112.61	7	-121.72..-118.26
C9	9	-62.18..-55.56	9	-66.07..-62.13
C10	7	-49.74..-47.26	2	56.99..-55.53
C11	9	-42.73..-30.76	10	-41.00..-28.05
C13	5	-85.26..-76.84	1	-87.13..-87.13
C19	9	-56.52..-47.94	8	-59.48..-53.70
C20	7	-87.83..-84.41	6	-110.25..-104.78
C27	6	-48.73..-44.44	2	-52.51..-50.37
C28	10	-59.30..-51.96	10	-38.58..-15.91
C29	2	-71.28..-70.79	6	-69.94..-67.19
C32	8	-91.26..-85.09	5	-107.11..-100.90
C35	7	-84.41..-76.82	5	-100.49..-96.37
C36	6	-61.91..-57.91	3	-72.21..-69.49
